# Mapping the human hematopoietic stem and progenitor cell hierarchy through integrated single-cell proteomics and transcriptomics

**DOI:** 10.1101/2024.07.05.602277

**Authors:** Benjamin Furtwängler, Nil Üresin, Sabrina Richter, Mikkel Bruhn Schuster, Despoina Barmpouri, Henrietta Holze, Anne Wenzel, Kirsten Grønbæk, Kim Theilgaard-Mönch, Fabian J. Theis, Erwin M. Schoof, Bo T Porse

## Abstract

Single-cell transcriptomics (scRNA-seq) has enabled the characterization of cell state heterogeneity and recapitulation of differentiation trajectories. However, since proteins are the main functional entities in cells, the exclusive use of mRNA measurements comes at the risk of missing important biological information. Here we leverage recent technological advances in single-cell proteomics by Mass Spectrometry (scp-MS) to generate the first scp-MS dataset of an *in vivo* differentiation hierarchy encompassing over 2,500 human CD34+ hematopoietic stem and progenitor cells. Through integration with scRNA-seq, we identify proteins that are important for stem cell quiescence, which were not indicated by their mRNA transcripts, and demonstrate functional expression covariance during differentiation that is only detectable on protein level. Finally, we show that modeling translation dynamics can infer cell progression during differentiation and explain 45% more protein variation from mRNA than linear correlation. Our work serves as a framework for future single-cell multi-omics studies across biological systems.
