## Supplementary material for "Mapping the human hematopoietic stem and progenitor cell hierarchy through integrated single-cell proteomics and transcriptomics": Table S1

### Sheet: Table S1
Table S1. FACS antibodies
Antibody	Clone	Source	Cat number
CD3 Biotin	UCHT1	eBioscience	13-0038-82
CD7 Biotin	124-1D1	eBioscience	13-0079-82
CD14 Biotin	61D3	eBioscience	13-0149-82
CD15 Biotin	HI98	eBioscience	13-0159-82
CD19 Biotin	HIB19	eBioscience	13-0199-82
CD56 Biotin	HCD56	BioLegend	318320
CD61 Biotin	Y2/51	Miltenyi Biotec	130-098-522
CD235a Biotin	HIR2	eBioscience	13-9987-82
CD34 PE-CF594	581	BD Biosciences	562383
CD38 FITC	HIT2	BioLegend	303504
CD49f BV421	GoH3	BD Biosciences	747725
CD123 PECy7	7G3	BD Biosciences	560826
CD90 APC	50000000000	eBioscience	17-0909-42
CD45RA BV605	HI100	BD Biosciences	562886
CD135 BV711	4G8	BD Biosciences	563908
BAH-1 BV421	BAH-1	BD Biosciences	743955
CD71 PE	OKT-9	eBioscience	12-0719-42
CD10 BV510	HI10a	BD Biosciences	563032
CD41a APC	HIP8	BD Biosciences	559777
Streptavidin PE-Cy5		BioLegend	405205
PE Goat anti-rat IgG	Poly4054	BioLegend	405406
