## Supplementary material for "Mapping the human hematopoietic stem and progenitor cell hierarchy through integrated single-cell proteomics and transcriptomics": Table S2

### Sheet: Table S2
Supplementary Table 2. CITE-seq antibodies
Name	Clone	Barcode no.	Barcode seq	Article #
CD90 (thy-1)	5E10	60	GCATTGTACGATTCA	328135
CD34	581	54	GCAGAAATCTCCCTT	343537
CD38	HIT2	389	TGTACCCGCTTGTGA	303541
CD45RA	HI100	63	TCAATCCTTCCGCTT	304157
CD117 (c-kit)	104D2	61	AGACTAATAGCTGAC	313241
CD123	6H6	64	CTTCACTCTGTCAGG	306037
CD33	P67.6	52	TAACTCAGGGCCTAT	366629
